# The evolution of interdependence in a four-way mealybug symbiosis

**DOI:** 10.1101/2021.01.28.428658

**Authors:** Arkadiy I. Garber, Maria Kupper, Dominik R. Laetsch, Stephanie R. Weldon, Mark S. Ladinsky, Pamela J. Bjorkman, John P. McCutcheon

## Abstract

Mealybugs are insects that maintain intracellular bacterial symbionts to supplement their nutrient-poor plant sap diets. Some mealybugs have a single betaproteobacterial endosymbiont, a *Candidatus* Tremblaya species (hereafter *Tremblaya*) that alone provides the insect with its required nutrients. Other mealybugs have two nutritional endosymbionts that together provide these nutrients, where *Tremblaya* has gained a gammaproteobacterial partner that resides in the cytoplasm of *Tremblaya*. Previous work had established that *Pseudococcus longispinus* mealybugs maintain not one but two species of gammaproteobacterial endosymbionts along with *Tremblaya*. Preliminary genomic analyses suggested that these two gammaproteobacterial endosymbionts have large genomes with features consistent with a relatively recent origin as insect endosymbionts, but the patterns of genomic complementarity between members of the symbiosis and their relative cellular locations were unknown. Here, using long-read sequencing and various types of microscopy, we show that the two gammaproteobacterial symbionts of *P. longispinus* are mixed together within *Tremblaya* cells, and that their genomes are somewhat reduced in size compared to their closest non-endosymbiotic relatives. Both gammaproteobacterial genomes contain thousands of pseudogenes, consistent with a relatively recent shift from a free-living to endosymbiotic lifestyle. Biosynthetic pathways of key metabolites are partitioned in complex interdependent patterns among the two gammaproteobacterial genomes, the *Tremblaya* genome, and horizontally acquired bacterial genes that are encoded on the mealybug nuclear genome. Although these two gammaproteobacterial endosymbionts have been acquired recently in evolutionary time, they have already evolved co-dependencies with each other, *Tremblaya*, and their insect host.

**Significance:** Mealybugs are sap-feeding insects that house between one and three bacterial endosymbionts to supplement their nutritionally poor diets. Many mealybug-bacteria relationships were established tens or hundreds of millions of years ago, and these ancient examples show high levels host-endosymbiont genomic and metabolic integration. Here, we describe the complete genomes and cellular locations for two bacterial endosymbiont which have recently transitioned from a free-living to an intracellular state. Our work reveals the rapid emergence of metabolic interdependence between these two nascent endosymbionts, their partner bacterial co-symbiont in whose cytoplasm they reside, and their insect host cell. Our work confirms that intracellular bacteria rapidly adapt to a host-restricted lifestyle through breakage or loss of redundant genes.
