## Supplemental File 2 for "The evolution of interdependence in a four-way mealybug symbiosis"

### Sheet: Supplemental File 2
Supplemental File 2: GC content of 4-fold degenerate sites in Sodalis-related endosymbionts
genome	metric	value
Sodalis_praecaptivus	gc4comp	0.799542
Sodalis_praecaptivus	percLength	1
Sodalis_praecaptivus	codingDensity	0.768854
Sodalis_praecaptivus	percPseudo	0.0668147
Sodalis_praecaptivus	intactDS	1.25097
Sodalis_praecaptivus	pseudoDS	1.57308
Sodalis_praecaptivus	intactDNDS	0.127369
Sodalis_praecaptivus	pseudoDNDS	0.376267
Sodalis_SOPE	gc4comp	0.785881
Sodalis_SOPE	percLength	0.874737
Sodalis_SOPE	codingDensity	0.459247
Sodalis_SOPE	percPseudo	0.542738
Sodalis_SOPE	intactDS	0.0806817
Sodalis_SOPE	pseudoDS	0.12284
Sodalis_SOPE	intactDNDS	0.150705
Sodalis_SOPE	pseudoDNDS	0.432647
Sodalis_glossinidius	gc4comp	0.743969
Sodalis_glossinidius	percLength	0.835686
Sodalis_glossinidius	codingDensity	0.521657
Sodalis_glossinidius	percPseudo	0.473913
Sodalis_glossinidius	intactDS	0.481639
Sodalis_glossinidius	pseudoDS	0.665638
Sodalis_glossinidius	intactDNDS	0.0939858
Sodalis_glossinidius	pseudoDNDS	0.19093
Sodalis_endolongispinus	gc4comp	0.766733
Sodalis_endolongispinus	percLength	0.722586
Sodalis_endolongispinus	codingDensity	0.534044
Sodalis_endolongispinus	percPseudo	0.438416
Sodalis_endolongispinus	intactDS	0.465492
Sodalis_endolongispinus	pseudoDS	0.596179
Sodalis_endolongispinus	intactDNDS	0.0993687
Sodalis_endolongispinus	pseudoDNDS	0.159776
Sodalis_TME1	gc4comp	0.787321
Sodalis_TME1	percLength	0.662839
Sodalis_TME1	codingDensity	0.532517
Sodalis_TME1	percPseudo	0.320536
Sodalis_TME1	intactDS	0.071443
Sodalis_TME1	pseudoDS	0.109468
Sodalis_TME1	intactDNDS	0.108306
Sodalis_TME1	pseudoDNDS	0.381119
Sodalis_SCIS	gc4comp	0.786879
Sodalis_SCIS	percLength	0.59606
Sodalis_SCIS	codingDensity	0.67985
Sodalis_SCIS	percPseudo	0.206545
Sodalis_SCIS	intactDS	0.458612
Sodalis_SCIS	pseudoDS	0.537732
Sodalis_SCIS	intactDNDS	0.0875833
Sodalis_SCIS	pseudoDNDS	0.162651
Sodalis_PSPU	gc4comp	0.730033
Sodalis_PSPU	percLength	0.433771
Sodalis_PSPU	codingDensity	0.677928
Sodalis_PSPU	percPseudo	0.0730034
Sodalis_PSPU	intactDS	0.473786
Sodalis_PSPU	pseudoDS	0.560543
Sodalis_PSPU	intactDNDS	0.105378
Sodalis_PSPU	pseudoDNDS	0.367569
Sodalis_PFLU	gc4comp	0.64368
Sodalis_PFLU	percLength	0.422314
Sodalis_PFLU	codingDensity	0.370576
Sodalis_PFLU	percPseudo	0.394655
Sodalis_PFLU	intactDS	0.337955
Sodalis_PFLU	pseudoDS	0.510811
Sodalis_PFLU	intactDNDS	0.162285
Sodalis_PFLU	pseudoDNDS	0.467916
Sodalis_HHAL	gc4comp	0.427249
Sodalis_HHAL	percLength	0.314453
Sodalis_HHAL	codingDensity	0.371146
Sodalis_HHAL	percPseudo	0.0566038
Sodalis_HHAL	intactDS	0.805764
Sodalis_HHAL	pseudoDS	0.84219
Sodalis_HHAL	intactDNDS	0.124318
Sodalis_HHAL	pseudoDNDS	0.278829
Sodalis_BTRI	gc4comp	0.747299
Sodalis_BTRI	percLength	0.305352
Sodalis_BTRI	codingDensity	0.377837
Sodalis_BTRI	percPseudo	0.502437
Sodalis_BTRI	intactDS	0.521836
Sodalis_BTRI	pseudoDS	0.630744
Sodalis_BTRI	intactDNDS	0.12155
Sodalis_BTRI	pseudoDNDS	0.2045
Sodalis_symbiont_GEFVIR	gc4comp	0.220681
Sodalis_symbiont_GEFVIR	percLength	0.181811
Sodalis_symbiont_GEFVIR	codingDensity	0.477951
Sodalis_symbiont_GEFVIR	percPseudo	0.0480167
Sodalis_symbiont_GEFVIR	intactDS	1.6202
Sodalis_symbiont_GEFVIR	pseudoDS	1.5959
Sodalis_symbiont_GEFVIR	intactDNDS	0.0945168
Sodalis_symbiont_GEFVIR	pseudoDNDS	0.169611
Sodalis_symbiont_DEMHIR	gc4comp	0.484964
Sodalis_symbiont_DEMHIR	percLength	0.164081
Sodalis_symbiont_DEMHIR	codingDensity	0.582553
Sodalis_symbiont_DEMHIR	percPseudo	0.133739
Sodalis_symbiont_DEMHIR	intactDS	0.842652
Sodalis_symbiont_DEMHIR	pseudoDS	1.08333
Sodalis_symbiont_DEMHIR	intactDNDS	0.115871
Sodalis_symbiont_DEMHIR	pseudoDNDS	0.216775
Sodalis_symbiont_HETPER	gc4comp	0.417038
Sodalis_symbiont_HETPER	percLength	0.123408
Sodalis_symbiont_HETPER	codingDensity	0.792282
Sodalis_symbiont_HETPER	percPseudo	0.0377358
Sodalis_symbiont_HETPER	intactDS	1.20845
Sodalis_symbiont_HETPER	pseudoDS	0.952322
Sodalis_symbiont_HETPER	intactDNDS	0.0972719
Sodalis_symbiont_HETPER	pseudoDNDS	0.197879
Sodalis_symbiont_MEPCIT	gc4comp	0.41798
Sodalis_symbiont_MEPCIT	percLength	0.104332
Sodalis_symbiont_MEPCIT	codingDensity	0.763027
Sodalis_symbiont_MEPCIT	percPseudo	0.0639269
Sodalis_symbiont_MEPCIT	intactDS	0.851562
Sodalis_symbiont_MEPCIT	pseudoDS	0.912304
Sodalis_symbiont_MEPCIT	intactDNDS	0.131536
Sodalis_symbiont_MEPCIT	pseudoDNDS	0.243421
Sodalis_symbiont_MEPMAR	gc4comp	0.142228
Sodalis_symbiont_MEPMAR	percLength	0.0683869
Sodalis_symbiont_MEPMAR	codingDensity	0.73562
Sodalis_symbiont_MEPMAR	percPseudo	0.0531915
Sodalis_symbiont_MEPMAR	intactDS	2.00906
Sodalis_symbiont_MEPMAR	pseudoDS	1.62452
Sodalis_symbiont_MEPMAR	intactDNDS	0.0905047
Sodalis_symbiont_MEPMAR	pseudoDNDS	0.240566
Sodalis_symbiont_TRABTM	gc4comp	0.156851
Sodalis_symbiont_TRABTM	percLength	0.0578497
Sodalis_symbiont_TRABTM	codingDensity	0.774316
Sodalis_symbiont_TRABTM	percPseudo	0.0607287
Sodalis_symbiont_TRABTM	intactDS	1.78255
Sodalis_symbiont_TRABTM	pseudoDS	1.74335
Sodalis_symbiont_TRABTM	intactDNDS	0.09387
Sodalis_symbiont_TRABTM	pseudoDNDS	0.152598
Sodalis_symbiont_MEPMAR	gc4comp	0.142228
Sodalis_symbiont_MEPMAR	percLength	0.0683869
Sodalis_symbiont_MEPMAR	codingDensity	0.73562
Sodalis_symbiont_MEPMAR	percPseudo	0.0531915
Sodalis_symbiont_MEPMAR	intactDS	2.00906
Sodalis_symbiont_MEPMAR	pseudoDS	1.62452
Sodalis_symbiont_MEPMAR	intactDNDS	0.0905047
Sodalis_symbiont_MEPMAR	pseudoDNDS	0.240566
