## Supplemental File 5 for "The evolution of interdependence in a four-way mealybug symbiosis"

### Sheet: Supplemental File 5
Supplemental File 5: Presence/absence for genes involved in the biosynthesis of arginine, biotin, and methionine in various Sodalis-related endosymbionts
genome	orf	gene	status
Pectobacterium_wasabiae	NNKMIIML_02844	argAB; amino-acid N-acetyltransferase	n
Pectobacterium_wasabiae	NNKMIIML_01898	argB; acetylglutamate kinase	n
Pectobacterium_wasabiae	NNKMIIML_01897	argC; N-acetyl-gamma-glutamyl-phosphate reductase	n
Pectobacterium_wasabiae	NNKMIIML_01103	argD; acetylornithine/N-succinyldiaminopimelate aminotransferase	n
Pectobacterium_wasabiae	NNKMIIML_01896	argE; acetylornithine deacetylase	n
Pectobacterium_wasabiae	NNKMIIML_02094	OTC; argF; argI; ornithine carbamoyltransferase	n
Pectobacterium_wasabiae	NNKMIIML_01743	argG; ASS1; argininosuccinate synthase	n
Pectobacterium_wasabiae	NNKMIIML_01899	argH; ASL; argininosuccinate lyase	n
Pectobacterium_wasabiae	NNKMIIML_00893	carA; CPA1; carbamoyl-phosphate synthase small subunit	n
Pectobacterium_wasabiae	NNKMIIML_00892	carB; CPA2; carbamoyl-phosphate synthase large subunit	n
################################################################
Symbiopectobacteriom_endolongispinus	NNLLEGCM_00257	argAB; amino-acid N-acetyltransferase	y
Symbiopectobacteriom_endolongispinus	NNLLEGCM_00258	argAB; amino-acid N-acetyltransferase	y
Symbiopectobacteriom_endolongispinus	NNLLEGCM_05463	argB; acetylglutamate kinase	n
Symbiopectobacteriom_endolongispinus	NNLLEGCM_05462	argC; N-acetyl-gamma-glutamyl-phosphate reductase	n
Symbiopectobacteriom_endolongispinus	NNLLEGCM_05090	argD; acetylornithine/N-succinyldiaminopimelate aminotransferase	n
Symbiopectobacteriom_endolongispinus	NNLLEGCM_05460	argE; acetylornithine deacetylase	y
Symbiopectobacteriom_endolongispinus	NNLLEGCM_05461	argE; acetylornithine deacetylase	y
Symbiopectobacteriom_endolongispinus	NNLLEGCM_05537	OTC; argF; argI; ornithine carbamoyltransferase	n
Symbiopectobacteriom_endolongispinus	NNLLEGCM_05362	argG; ASS1; argininosuccinate synthase	n
Symbiopectobacteriom_endolongispinus	NNLLEGCM_05464	argH; ASL; argininosuccinate lyase	n
Symbiopectobacteriom_endolongispinus	NNLLEGCM_02324	carA; CPA1; carbamoyl-phosphate synthase small subunit	n
Symbiopectobacteriom_endolongispinus	NNLLEGCM_02325	carB; CPA2; carbamoyl-phosphate synthase large subunit	n
################################################################
Sodalis_praecaptivus	FCDJCBPM_00876	argAB; amino-acid N-acetyltransferase	n
Sodalis_praecaptivus	FCDJCBPM_04078	argB; acetylglutamate kinase	n
Sodalis_praecaptivus	FCDJCBPM_04079	argC; N-acetyl-gamma-glutamyl-phosphate reductase	n
Sodalis_praecaptivus	FCDJCBPM_00403	argD; acetylornithine/N-succinyldiaminopimelate aminotransferase	n
Sodalis_praecaptivus	FCDJCBPM_02271	argE; acetylornithine deacetylase	n
Sodalis_praecaptivus	FCDJCBPM_04080	argE; acetylornithine deacetylase	n
Sodalis_praecaptivus	FCDJCBPM_04475	argE; acetylornithine deacetylase	n
Sodalis_praecaptivus	FCDJCBPM_03943	OTC; argF; argI; ornithine carbamoyltransferase	n
Sodalis_praecaptivus	FCDJCBPM_02508	argG; ASS1; argininosuccinate synthase	n
Sodalis_praecaptivus	FCDJCBPM_00684	argH; ASL; argininosuccinate lyase	y
Sodalis_praecaptivus	FCDJCBPM_04076	argH; ASL; argininosuccinate lyase	n
Sodalis_praecaptivus	FCDJCBPM_03497	carA; CPA1; carbamoyl-phosphate synthase small subunit	n
Sodalis_praecaptivus	FCDJCBPM_03496	carB; CPA2; carbamoyl-phosphate synthase large subunit	n
################################################################
Sodalis_SOPE	FBLPCGGO_04445	argAB; amino-acid N-acetyltransferase	n
Sodalis_SOPE	FBLPCGGO_03490	argB; acetylglutamate kinase	y
Sodalis_SOPE	FBLPCGGO_03489	argC; N-acetyl-gamma-glutamyl-phosphate reductase	n
Sodalis_SOPE	FBLPCGGO_00341	argD; acetylornithine/N-succinyldiaminopimelate aminotransferase	y
Sodalis_SOPE	FBLPCGGO_03488	argE; acetylornithine deacetylase	n
Sodalis_SOPE	FBLPCGGO_02715	OTC; argF; argI; ornithine carbamoyltransferase	n
Sodalis_SOPE	FBLPCGGO_03001	argG; ASS1; argininosuccinate synthase	n
Sodalis_SOPE	FBLPCGGO_03492	argH; ASL; argininosuccinate lyase	n
Sodalis_SOPE	FBLPCGGO_01732	carA; CPA1; carbamoyl-phosphate synthase small subunit	n
Sodalis_SOPE	FBLPCGGO_01733	carB; CPA2; carbamoyl-phosphate synthase large subunit	n
################################################################
Sodalis_glossinidius	KKOBDLOJ_04590	argAB; amino-acid N-acetyltransferase	y
Sodalis_glossinidius	KKOBDLOJ_04591	argAB; amino-acid N-acetyltransferase	y
Sodalis_glossinidius	KKOBDLOJ_05123	argB; acetylglutamate kinase	n
Sodalis_glossinidius	KKOBDLOJ_05124	argC; N-acetyl-gamma-glutamyl-phosphate reductase	n
Sodalis_glossinidius	KKOBDLOJ_05367	argD; acetylornithine/N-succinyldiaminopimelate aminotransferase	y
Sodalis_glossinidius	KKOBDLOJ_05368	argD; acetylornithine/N-succinyldiaminopimelate aminotransferase	y
Sodalis_glossinidius	KKOBDLOJ_05125	argE; acetylornithine deacetylase	n
Sodalis_glossinidius	KKOBDLOJ_04987	OTC; argF; argI; ornithine carbamoyltransferase	n
Sodalis_glossinidius	KKOBDLOJ_03539	argG; ASS1; argininosuccinate synthase	y
Sodalis_glossinidius	KKOBDLOJ_03540	argG; ASS1; argininosuccinate synthase	n
Sodalis_glossinidius	KKOBDLOJ_05122	argH; ASL; argininosuccinate lyase	n
Sodalis_glossinidius	KKOBDLOJ_01017	carA; CPA1; carbamoyl-phosphate synthase small subunit	n
Sodalis_glossinidius	KKOBDLOJ_01018	carB; CPA2; carbamoyl-phosphate synthase large subunit	n
################################################################
Sodalis_endolongispinus	NJCOBOFG_01997	argAB; amino-acid N-acetyltransferase	y
Sodalis_endolongispinus	NJCOBOFG_01998	argAB; amino-acid N-acetyltransferase	y
Sodalis_endolongispinus	NJCOBOFG_01999	argAB; amino-acid N-acetyltransferase	y
Sodalis_endolongispinus	NJCOBOFG_01747	argB; acetylglutamate kinase	n
Sodalis_endolongispinus	NJCOBOFG_01748	argC; N-acetyl-gamma-glutamyl-phosphate reductase	y
Sodalis_endolongispinus	NJCOBOFG_01749	argC; N-acetyl-gamma-glutamyl-phosphate reductase	y
Sodalis_endolongispinus	NJCOBOFG_01362	argD; acetylornithine/N-succinyldiaminopimelate aminotransferase	y
Sodalis_endolongispinus	NJCOBOFG_01363	argD; acetylornithine/N-succinyldiaminopimelate aminotransferase	y
Sodalis_endolongispinus	NJCOBOFG_01750	argE; acetylornithine deacetylase	n
Sodalis_endolongispinus	NJCOBOFG_00734	OTC; argF; argI; ornithine carbamoyltransferase	n
Sodalis_endolongispinus	NJCOBOFG_04411	argG; ASS1; argininosuccinate synthase	n
Sodalis_endolongispinus	NJCOBOFG_01745	argH; ASL; argininosuccinate lyase	n
Sodalis_endolongispinus	NJCOBOFG_01746	argH; ASL; argininosuccinate lyase	y
Sodalis_endolongispinus	NJCOBOFG_02515	carA; CPA1; carbamoyl-phosphate synthase small subunit	y
Sodalis_endolongispinus	NJCOBOFG_02516	carA; CPA1; carbamoyl-phosphate synthase small subunit	y
Sodalis_endolongispinus	NJCOBOFG_02511	carB; CPA2; carbamoyl-phosphate synthase large subunit	y
Sodalis_endolongispinus	NJCOBOFG_02512	carB; CPA2; carbamoyl-phosphate synthase large subunit	y
Sodalis_endolongispinus	NJCOBOFG_02513	carB; CPA2; carbamoyl-phosphate synthase large subunit	y
Sodalis_endolongispinus	NJCOBOFG_02514	carB; CPA2; carbamoyl-phosphate synthase large subunit	y
################################################################
Sodalis_TME1	GIPEGOCE_01724	argAB; amino-acid N-acetyltransferase	n
Sodalis_TME1	GIPEGOCE_01550	argB; acetylglutamate kinase	y
Sodalis_TME1	GIPEGOCE_01551	argB; acetylglutamate kinase	n
Sodalis_TME1	GIPEGOCE_01549	argC; N-acetyl-gamma-glutamyl-phosphate reductase	n
Sodalis_TME1	GIPEGOCE_00889	argD; acetylornithine/N-succinyldiaminopimelate aminotransferase	y
Sodalis_TME1	GIPEGOCE_01548	argE; acetylornithine deacetylase	n
Sodalis_TME1	GIPEGOCE_01460	OTC; argF; argI; ornithine carbamoyltransferase	n
Sodalis_TME1	GIPEGOCE_03043	argG; ASS1; argininosuccinate synthase	n
Sodalis_TME1	GIPEGOCE_03044	argG; ASS1; argininosuccinate synthase	y
Sodalis_TME1	GIPEGOCE_03045	argG; ASS1; argininosuccinate synthase	n
Sodalis_TME1	GIPEGOCE_02875	argH; ASL; argininosuccinate lyase	n
Sodalis_TME1	GIPEGOCE_01190	carA; CPA1; carbamoyl-phosphate synthase small subunit	n
Sodalis_TME1	GIPEGOCE_01891	carA; CPA1; carbamoyl-phosphate synthase small subunit	y
Sodalis_TME1	GIPEGOCE_01191	carB; CPA2; carbamoyl-phosphate synthase large subunit	n
Sodalis_TME1	GIPEGOCE_01192	carB; CPA2; carbamoyl-phosphate synthase large subunit	y
Sodalis_TME1	GIPEGOCE_01193	carB; CPA2; carbamoyl-phosphate synthase large subunit	y
################################################################
Sodalis_SCIS	JIEJALCK_01323	argAB; amino-acid N-acetyltransferase	n
Sodalis_SCIS	JIEJALCK_00671	argB; acetylglutamate kinase	n
Sodalis_SCIS	JIEJALCK_00672	argC; N-acetyl-gamma-glutamyl-phosphate reductase	n
Sodalis_SCIS	JIEJALCK_00205	argD; acetylornithine/N-succinyldiaminopimelate aminotransferase	n
Sodalis_SCIS	JIEJALCK_00673	argE; acetylornithine deacetylase	n
Sodalis_SCIS	JIEJALCK_00216	OTC; argF; argI; ornithine carbamoyltransferase	n
Sodalis_SCIS	JIEJALCK_01675	argG; ASS1; argininosuccinate synthase	n
Sodalis_SCIS	JIEJALCK_00670	argH; ASL; argininosuccinate lyase	n
Sodalis_SCIS	JIEJALCK_01234	carA; CPA1; carbamoyl-phosphate synthase small subunit	n
Sodalis_SCIS	JIEJALCK_01235	carB; CPA2; carbamoyl-phosphate synthase large subunit	n
################################################################
Sodalis_PSPU	ILPCGBLP_01049	argAB; amino-acid N-acetyltransferase	n
Sodalis_PSPU	ILPCGBLP_00047	argB; acetylglutamate kinase	n
Sodalis_PSPU	ILPCGBLP_00048	argC; N-acetyl-gamma-glutamyl-phosphate reductase	n
Sodalis_PSPU	ILPCGBLP_01395	argD; acetylornithine/N-succinyldiaminopimelate aminotransferase	n
Sodalis_PSPU	ILPCGBLP_00049	argE; acetylornithine deacetylase	n
Sodalis_PSPU	ILPCGBLP_01188	OTC; argF; argI; ornithine carbamoyltransferase	n
Sodalis_PSPU	ILPCGBLP_02004	OTC; argF; argI; ornithine carbamoyltransferase	n
Sodalis_PSPU	ILPCGBLP_01282	argG; ASS1; argininosuccinate synthase	n
Sodalis_PSPU	ILPCGBLP_00046	argH; ASL; argininosuccinate lyase	n
Sodalis_PSPU	ILPCGBLP_01058	carA; CPA1; carbamoyl-phosphate synthase small subunit	n
Sodalis_PSPU	ILPCGBLP_01060	carA; CPA1; carbamoyl-phosphate synthase small subunit	n
Sodalis_PSPU	ILPCGBLP_01766	carA; CPA1; carbamoyl-phosphate synthase small subunit	n
Sodalis_PSPU	ILPCGBLP_01057	carB; CPA2; carbamoyl-phosphate synthase large subunit	n
Sodalis_PSPU	ILPCGBLP_01059	carB; CPA2; carbamoyl-phosphate synthase large subunit	n
Sodalis_PSPU	ILPCGBLP_01767	carB; CPA2; carbamoyl-phosphate synthase large subunit	n
################################################################
Sodalis_PFLU	MEJMKJMP_01799	argAB; amino-acid N-acetyltransferase	y
Sodalis_PFLU	MEJMKJMP_01800	argAB; amino-acid N-acetyltransferase	y
Sodalis_PFLU	MEJMKJMP_00109	argB; acetylglutamate kinase	y
Sodalis_PFLU	-	argC	-
Sodalis_PFLU	MEJMKJMP_00149	argD; acetylornithine/N-succinyldiaminopimelate aminotransferase	y
Sodalis_PFLU	MEJMKJMP_00107	argE; acetylornithine deacetylase	y
Sodalis_PFLU	MEJMKJMP_00108	argE; acetylornithine deacetylase	y
Sodalis_PFLU	-	argF	-
Sodalis_PFLU	MEJMKJMP_00452	argG; ASS1; argininosuccinate synthase	y
Sodalis_PFLU	MEJMKJMP_00453	argG; ASS1; argininosuccinate synthase	y
Sodalis_PFLU	MEJMKJMP_00110	argH; ASL; argininosuccinate lyase	y
Sodalis_PFLU	-	carA	-
Sodalis_PFLU	MEJMKJMP_02045	carB; CPA2; carbamoyl-phosphate synthase large subunit	y
Sodalis_PFLU	MEJMKJMP_02046	carB; CPA2; carbamoyl-phosphate synthase large subunit	n
Sodalis_PFLU	MEJMKJMP_02047	carB; CPA2; carbamoyl-phosphate synthase large subunit	n
Sodalis_PFLU	MEJMKJMP_02049	carB; CPA2; carbamoyl-phosphate synthase large subunit	y
Sodalis_PFLU	MEJMKJMP_02050	carB; CPA2; carbamoyl-phosphate synthase large subunit	n
################################################################
Sodalis_HHAL	-	argA	-
Sodalis_HHAL	-	argB	-
Sodalis_HHAL	-	argC	-
Sodalis_HHAL	-	argD	-
Sodalis_HHAL	-	argE	-
Sodalis_HHAL	-	argF	-
Sodalis_HHAL	-	argG	-
Sodalis_HHAL	-	argH	-
Sodalis_HHAL	-	carA	-
Sodalis_HHAL	-	carB	-
################################################################
Sodalis_BTRI	-	argA	-
Sodalis_BTRI	EPNPGEIN_01894	argB; acetylglutamate kinase	n
Sodalis_BTRI	EPNPGEIN_00430	argC; N-acetyl-gamma-glutamyl-phosphate reductase	n
Sodalis_BTRI	EPNPGEIN_01895	argC; N-acetyl-gamma-glutamyl-phosphate reductase	n
Sodalis_BTRI	EPNPGEIN_00523	argD; acetylornithine/N-succinyldiaminopimelate aminotransferase	y
Sodalis_BTRI	EPNPGEIN_00592	argE; acetylornithine deacetylase	n
Sodalis_BTRI	EPNPGEIN_00593	argE; acetylornithine deacetylase	n
Sodalis_BTRI	EPNPGEIN_00589	OTC; argF; argI; ornithine carbamoyltransferase	y
Sodalis_BTRI	EPNPGEIN_00590	OTC; argF; argI; ornithine carbamoyltransferase	y
Sodalis_BTRI	-	argG	-
Sodalis_BTRI	EPNPGEIN_01889	argH; ASL; argininosuccinate lyase	y
Sodalis_BTRI	EPNPGEIN_01890	argH; ASL; argininosuccinate lyase	y
Sodalis_BTRI	EPNPGEIN_01891	argH; ASL; argininosuccinate lyase	y
Sodalis_BTRI	EPNPGEIN_01892	argH; ASL; argininosuccinate lyase	y
Sodalis_BTRI	EPNPGEIN_01893	argH; ASL; argininosuccinate lyase	y
Sodalis_BTRI	-	carA	-
Sodalis_BTRI	EPNPGEIN_00290	carB; CPA2; carbamoyl-phosphate synthase large subunit	n
Sodalis_BTRI	EPNPGEIN_01277	carB; CPA2; carbamoyl-phosphate synthase large subunit	y
Sodalis_BTRI	EPNPGEIN_01278	carB; CPA2; carbamoyl-phosphate synthase large subunit	n
Sodalis_BTRI	EPNPGEIN_01279	carB; CPA2; carbamoyl-phosphate synthase large subunit	n
################################################################
Sodalis_symbiont_GEFVIR	-	argA	-
Sodalis_symbiont_GEFVIR	-	argB	-
Sodalis_symbiont_GEFVIR	-	argC	-
Sodalis_symbiont_GEFVIR	-	argD	-
Sodalis_symbiont_GEFVIR	-	argE	-
Sodalis_symbiont_GEFVIR	MJLLOEPL_00227	OTC; argF; argI; ornithine carbamoyltransferase	n
Sodalis_symbiont_GEFVIR	-	argG	-
Sodalis_symbiont_GEFVIR	-	argH	-
Sodalis_symbiont_GEFVIR	MJLLOEPL_00390	carA; CPA1; carbamoyl-phosphate synthase small subunit	n
Sodalis_symbiont_GEFVIR	MJLLOEPL_00391	carB; CPA2; carbamoyl-phosphate synthase large subunit	n
################################################################
Sodalis_symbiont_DEMHIR	-	argA	-
Sodalis_symbiont_DEMHIR	-	argB	-
Sodalis_symbiont_DEMHIR	-	argC	-
Sodalis_symbiont_DEMHIR	-	argD	-
Sodalis_symbiont_DEMHIR	-	argE	-
Sodalis_symbiont_DEMHIR	BJKDMCLM_00217	OTC; argF; argI; ornithine carbamoyltransferase	y
Sodalis_symbiont_DEMHIR	-	argG	-
Sodalis_symbiont_DEMHIR	-	argH	-
Sodalis_symbiont_DEMHIR	BJKDMCLM_00284	carA; CPA1; carbamoyl-phosphate synthase small subunit	n
Sodalis_symbiont_DEMHIR	BJKDMCLM_00283	carB; CPA2; carbamoyl-phosphate synthase large subunit	n
################################################################
Sodalis_symbiont_HETPER	-	argA	-
Sodalis_symbiont_HETPER	-	argB	-
Sodalis_symbiont_HETPER	-	argC	-
Sodalis_symbiont_HETPER	-	argD	-
Sodalis_symbiont_HETPER	-	argE	-
Sodalis_symbiont_HETPER	IJPHIPDE_00137	OTC; argF; argI; ornithine carbamoyltransferase	n
Sodalis_symbiont_HETPER	IJPHIPDE_00559	argG; ASS1; argininosuccinate synthase	n
Sodalis_symbiont_HETPER	IJPHIPDE_00336	argH; ASL; argininosuccinate lyase	n
Sodalis_symbiont_HETPER	IJPHIPDE_00235	carA; CPA1; carbamoyl-phosphate synthase small subunit	n
Sodalis_symbiont_HETPER	IJPHIPDE_00234	carB; CPA2; carbamoyl-phosphate synthase large subunit	n
################################################################
Sodalis_symbiont_MEPCIT	-	argA	-
Sodalis_symbiont_MEPCIT	-	argB	-
Sodalis_symbiont_MEPCIT	-	argC	-
Sodalis_symbiont_MEPCIT	-	argD	-
Sodalis_symbiont_MEPCIT	-	argE	-
Sodalis_symbiont_MEPCIT	BAFMBKGE_00470	OTC; argF; argI; ornithine carbamoyltransferase	n
Sodalis_symbiont_MEPCIT	-	argG	-
Sodalis_symbiont_MEPCIT	BAFMBKGE_00299	argH; ASL; argininosuccinate lyase	n
Sodalis_symbiont_MEPCIT	BAFMBKGE_00083	carA; CPA1; carbamoyl-phosphate synthase small subunit	n
Sodalis_symbiont_MEPCIT	BAFMBKGE_00082	carB; CPA2; carbamoyl-phosphate synthase large subunit	n
################################################################
Sodalis_symbiont_MEPMAR	-	argA	-
Sodalis_symbiont_MEPMAR	-	argB	-
Sodalis_symbiont_MEPMAR	-	argC	-
Sodalis_symbiont_MEPMAR	-	argD	-
Sodalis_symbiont_MEPMAR	-	argE	-
Sodalis_symbiont_MEPMAR	IEEBHPJN_00120	OTC; argF; argI; ornithine carbamoyltransferase	n
Sodalis_symbiont_MEPMAR	-	argG	-
Sodalis_symbiont_MEPMAR	-	argH	-
Sodalis_symbiont_MEPMAR	IEEBHPJN_00018	carA; CPA1; carbamoyl-phosphate synthase small subunit	n
Sodalis_symbiont_MEPMAR	IEEBHPJN_00017	carB; CPA2; carbamoyl-phosphate synthase large subunit	n
################################################################
Sodalis_symbiont_TRABTM	-	argA	-
Sodalis_symbiont_TRABTM	-	argB	-
Sodalis_symbiont_TRABTM	-	argC	-
Sodalis_symbiont_TRABTM	-	argD	-
Sodalis_symbiont_TRABTM	-	argE	-
Sodalis_symbiont_TRABTM	FDGINCGC_00106	OTC; argF; argI; ornithine carbamoyltransferase	n
Sodalis_symbiont_TRABTM	-	argG	-
Sodalis_symbiont_TRABTM	-	argH	-
Sodalis_symbiont_TRABTM	FDGINCGC_00018	carA; CPA1; carbamoyl-phosphate synthase small subunit	n
Sodalis_symbiont_TRABTM	FDGINCGC_00017	carB; CPA2; carbamoyl-phosphate synthase large subunit	n
################################################################
################################################################
BIOTIN
Pectobacterium_wasabiae	NNKMIIML_03305	bioA; adenosylmethionine---8-amino-7-oxononanoate aminotransferase	n
Pectobacterium_wasabiae	NNKMIIML_03306	bioB; biotin synthase	n
Pectobacterium_wasabiae	NNKMIIML_03308	bioC; malonyl-CoA O-methyltransferase	n
Pectobacterium_wasabiae	NNKMIIML_03309	bioD; dethiobiotin synthetase	n
Pectobacterium_wasabiae	NNKMIIML_03930	bioD; dethiobiotin synthetase	n
Pectobacterium_wasabiae	NNKMIIML_03307	bioF; 8-amino-7-oxononanoate synthase	n
################################################################
Symbiopectobacteriom_endolongispinus	NNLLEGCM_01744	bioA; adenosylmethionine---8-amino-7-oxononanoate aminotransferase	y
Symbiopectobacteriom_endolongispinus	NNLLEGCM_01742	bioB; biotin synthase	y
Symbiopectobacteriom_endolongispinus	NNLLEGCM_01743	bioB; biotin synthase	y
Symbiopectobacteriom_endolongispinus	NNLLEGCM_01739	bioC; malonyl-CoA O-methyltransferase	y
Symbiopectobacteriom_endolongispinus	NNLLEGCM_01738	bioD; dethiobiotin synthetase	y
Symbiopectobacteriom_endolongispinus	NNLLEGCM_01741	bioF; 8-amino-7-oxononanoate synthase	n
################################################################
Sodalis_praecaptivus	FCDJCBPM_02816	bioA; adenosylmethionine---8-amino-7-oxononanoate aminotransferase	n
Sodalis_praecaptivus	FCDJCBPM_02815	bioB; biotin synthase	n
Sodalis_praecaptivus	FCDJCBPM_02813	bioC; malonyl-CoA O-methyltransferase	n
Sodalis_praecaptivus	FCDJCBPM_02054	bioD; dethiobiotin synthetase	n
Sodalis_praecaptivus	FCDJCBPM_02812	bioD; dethiobiotin synthetase	n
Sodalis_praecaptivus	FCDJCBPM_02814	bioF; 8-amino-7-oxononanoate synthase	n
################################################################
Sodalis_SOPE	FBLPCGGO_00627	bioA; adenosylmethionine---8-amino-7-oxononanoate aminotransferase	y
Sodalis_SOPE	FBLPCGGO_00628	bioB; biotin synthase	n
Sodalis_SOPE	FBLPCGGO_00630	bioC; malonyl-CoA O-methyltransferase	y
Sodalis_SOPE	FBLPCGGO_00631	bioD; dethiobiotin synthetase	y
Sodalis_SOPE	FBLPCGGO_00629	bioF; 8-amino-7-oxononanoate synthase	y
################################################################
Sodalis_glossinidius	KKOBDLOJ_01974	bioA; adenosylmethionine---8-amino-7-oxononanoate aminotransferase	n
Sodalis_glossinidius	KKOBDLOJ_01975	bioB; biotin synthase	n
Sodalis_glossinidius	KKOBDLOJ_01977	bioC; malonyl-CoA O-methyltransferase	n
Sodalis_glossinidius	KKOBDLOJ_01978	bioD; dethiobiotin synthetase	n
Sodalis_glossinidius	KKOBDLOJ_03265	bioD; dethiobiotin synthetase	n
Sodalis_glossinidius	KKOBDLOJ_01976	bioF; 8-amino-7-oxononanoate synthase	n
################################################################
Sodalis_endolongispinus	NJCOBOFG_04225	bioA; adenosylmethionine---8-amino-7-oxononanoate aminotransferase	n
Sodalis_endolongispinus	NJCOBOFG_04226	bioA; adenosylmethionine---8-amino-7-oxononanoate aminotransferase	y
Sodalis_endolongispinus	NJCOBOFG_04223	bioB; biotin synthase	y
Sodalis_endolongispinus	NJCOBOFG_04224	bioB; biotin synthase	y
Sodalis_endolongispinus	NJCOBOFG_04218	bioC; malonyl-CoA O-methyltransferase	y
Sodalis_endolongispinus	NJCOBOFG_04219	bioC; malonyl-CoA O-methyltransferase	n
Sodalis_endolongispinus	NJCOBOFG_03771	bioD; dethiobiotin synthetase	n
Sodalis_endolongispinus	NJCOBOFG_04216	bioD; dethiobiotin synthetase	y
Sodalis_endolongispinus	NJCOBOFG_04217	bioD; dethiobiotin synthetase	y
Sodalis_endolongispinus	NJCOBOFG_04220	bioF; 8-amino-7-oxononanoate synthase	y
Sodalis_endolongispinus	NJCOBOFG_04221	bioF; 8-amino-7-oxononanoate synthase	y
Sodalis_endolongispinus	NJCOBOFG_04222	bioF; 8-amino-7-oxononanoate synthase	y
################################################################
Sodalis_TME1	GIPEGOCE_00192	bioA; adenosylmethionine---8-amino-7-oxononanoate aminotransferase	n
Sodalis_TME1	GIPEGOCE_00191	bioB; biotin synthase	n
Sodalis_TME1	-	bioC	-
Sodalis_TME1	GIPEGOCE_00308	bioD; dethiobiotin synthetase	n
Sodalis_TME1	-	bioF	-
################################################################
Sodalis_SCIS	JIEJALCK_00483	bioA; adenosylmethionine---8-amino-7-oxononanoate aminotransferase	n
Sodalis_SCIS	JIEJALCK_00484	bioB; biotin synthase	n
Sodalis_SCIS	JIEJALCK_00488	bioC; malonyl-CoA O-methyltransferase	n
Sodalis_SCIS	JIEJALCK_00489	bioD; dethiobiotin synthetase	n
Sodalis_SCIS	JIEJALCK_00485	bioF; 8-amino-7-oxononanoate synthase	y
Sodalis_SCIS	JIEJALCK_00487	bioF; 8-amino-7-oxononanoate synthase	y
################################################################
Sodalis_PSPU	ILPCGBLP_00340	bioA; adenosylmethionine---8-amino-7-oxononanoate aminotransferase	n
Sodalis_PSPU	ILPCGBLP_01858	bioA; adenosylmethionine---8-amino-7-oxononanoate aminotransferase	n
Sodalis_PSPU	ILPCGBLP_00339	bioB; biotin synthase	n
Sodalis_PSPU	ILPCGBLP_01859	bioB; biotin synthase	n
Sodalis_PSPU	ILPCGBLP_00337	bioC; malonyl-CoA O-methyltransferase	y
Sodalis_PSPU	ILPCGBLP_01861	bioC; malonyl-CoA O-methyltransferase	n
Sodalis_PSPU	ILPCGBLP_00336	bioD; dethiobiotin synthetase	n
Sodalis_PSPU	ILPCGBLP_01862	bioD; dethiobiotin synthetase	n
Sodalis_PSPU	ILPCGBLP_00338	bioF; 8-amino-7-oxononanoate synthase	n
Sodalis_PSPU	ILPCGBLP_01860	bioF; 8-amino-7-oxononanoate synthase	n
################################################################
Sodalis_PFLU	MEJMKJMP_01094	bioA; adenosylmethionine---8-amino-7-oxononanoate aminotransferase	n
Sodalis_PFLU	MEJMKJMP_01093	bioB; biotin synthase	n
Sodalis_PFLU	-	bioC	-
Sodalis_PFLU	-	bioD	-
Sodalis_PFLU	-	bioF	-
################################################################
Sodalis_HHAL	-	bioA	-
Sodalis_HHAL	-	bioB	-
Sodalis_HHAL	-	bioC	-
Sodalis_HHAL	-	bioD	-
Sodalis_HHAL	-	bioF	-
################################################################
Sodalis_BTRI	-	bioA	-
Sodalis_BTRI	-	bioB	-
Sodalis_BTRI	-	bioC	-
Sodalis_BTRI	EPNPGEIN_00859	bioD; dethiobiotin synthetase	y
Sodalis_BTRI	-	bioF	-
################################################################
Sodalis_symbiont_GEFVIR	-	bioA	-
Sodalis_symbiont_GEFVIR	-	bioB	-
Sodalis_symbiont_GEFVIR	-	bioC	-
Sodalis_symbiont_GEFVIR	-	bioD	-
Sodalis_symbiont_GEFVIR	-	bioF	-
################################################################
Sodalis_symbiont_DEMHIR	-	bioA	-
Sodalis_symbiont_DEMHIR	-	bioB	-
Sodalis_symbiont_DEMHIR	-	bioC	-
Sodalis_symbiont_DEMHIR	-	bioD	-
Sodalis_symbiont_DEMHIR	-	bioF	-
################################################################
Sodalis_symbiont_HETPER	-	bioA	-
Sodalis_symbiont_HETPER	-	bioB	-
Sodalis_symbiont_HETPER	-	bioC	-
Sodalis_symbiont_HETPER	-	bioD	-
Sodalis_symbiont_HETPER	-	bioF	-
################################################################
Sodalis_symbiont_MEPCIT	-	bioA	-
Sodalis_symbiont_MEPCIT	-	bioB	-
Sodalis_symbiont_MEPCIT	-	bioC	-
Sodalis_symbiont_MEPCIT	-	bioD	-
Sodalis_symbiont_MEPCIT	-	bioF	-
################################################################
Sodalis_symbiont_MEPMAR	-	bioA	-
Sodalis_symbiont_MEPMAR	-	bioB	-
Sodalis_symbiont_MEPMAR	-	bioC	-
Sodalis_symbiont_MEPMAR	-	bioD	-
Sodalis_symbiont_MEPMAR	-	bioF	-
################################################################
Sodalis_symbiont_TRABTM	-	bioA	-
Sodalis_symbiont_TRABTM	-	bioB	-
Sodalis_symbiont_TRABTM	-	bioC	-
Sodalis_symbiont_TRABTM	-	bioD	-
Sodalis_symbiont_TRABTM	-	bioF	-
################################################################
################################################################
METHIONINE
Pectobacterium_wasabiae	NNKMIIML_00311	metE; 5-methyltetrahydropteroyltriglutamate--homocysteine methyltransferase	n
Pectobacterium_wasabiae	NNKMIIML_01818	metR; LysR family transcriptional regulator; regulator for metE and metH	n
Pectobacterium_wasabiae	NNKMIIML_01819	metE; 5-methyltetrahydropteroyltriglutamate--homocysteine methyltransferase	n
Pectobacterium_wasabiae	NNKMIIML_02937	metE; 5-methyltetrahydropteroyltriglutamate--homocysteine methyltransferase	n
Pectobacterium_wasabiae	NNKMIIML_01359	metF; MTHFR; methylenetetrahydrofolate reductase (NADPH)	n
Pectobacterium_wasabiae	NNKMIIML_01018	metH; MTR; 5-methyltetrahydrofolate--homocysteine methyltransferase	n
Pectobacterium_wasabiae	NNKMIIML_01818	metR; LysR family transcriptional regulator; regulator for metE and metH	n
Pectobacterium_wasabiae	NNKMIIML_01818	metR; LysR family transcriptional regulator; regulator for metE and metH	n
################################################################
Symbiopectobacteriom_endolongispinus	NNLLEGCM_00449	metE; 5-methyltetrahydropteroyltriglutamate--homocysteine methyltransferase	y
Symbiopectobacteriom_endolongispinus	NNLLEGCM_00466	metE; 5-methyltetrahydropteroyltriglutamate--homocysteine methyltransferase	n
Symbiopectobacteriom_endolongispinus	NNLLEGCM_05451	metR; LysR family transcriptional regulator; regulator for metE and metH	n
Symbiopectobacteriom_endolongispinus	NNLLEGCM_05452	metE; 5-methyltetrahydropteroyltriglutamate--homocysteine methyltransferase	y
Symbiopectobacteriom_endolongispinus	NNLLEGCM_05453	metE; 5-methyltetrahydropteroyltriglutamate--homocysteine methyltransferase	n
Symbiopectobacteriom_endolongispinus	NNLLEGCM_04209	metF; MTHFR; methylenetetrahydrofolate reductase (NADPH)	y
Symbiopectobacteriom_endolongispinus	NNLLEGCM_00143	metH; MTR; 5-methyltetrahydrofolate--homocysteine methyltransferase	y
Symbiopectobacteriom_endolongispinus	NNLLEGCM_00144	metH; MTR; 5-methyltetrahydrofolate--homocysteine methyltransferase	y
Symbiopectobacteriom_endolongispinus	NNLLEGCM_00145	metH; MTR; 5-methyltetrahydrofolate--homocysteine methyltransferase	y
Symbiopectobacteriom_endolongispinus	NNLLEGCM_00146	metH; MTR; 5-methyltetrahydrofolate--homocysteine methyltransferase	y
Symbiopectobacteriom_endolongispinus	NNLLEGCM_05451	metR; LysR family transcriptional regulator; regulator for metE and metH	n
Symbiopectobacteriom_endolongispinus	NNLLEGCM_05451	metR; LysR family transcriptional regulator; regulator for metE and metH	n
################################################################
Sodalis_praecaptivus	FCDJCBPM_00248	metR; LysR family transcriptional regulator; regulator for metE and metH	n
Sodalis_praecaptivus	FCDJCBPM_00249	metE; 5-methyltetrahydropteroyltriglutamate--homocysteine methyltransferase	n
Sodalis_praecaptivus	FCDJCBPM_00979	metE; 5-methyltetrahydropteroyltriglutamate--homocysteine methyltransferase	n
Sodalis_praecaptivus	FCDJCBPM_03128	metE; 5-methyltetrahydropteroyltriglutamate--homocysteine methyltransferase	n
Sodalis_praecaptivus	FCDJCBPM_04082	metF; MTHFR; methylenetetrahydrofolate reductase (NADPH)	n
Sodalis_praecaptivus	FCDJCBPM_00248	metR; LysR family transcriptional regulator; regulator for metE and metH	n
Sodalis_praecaptivus	FCDJCBPM_04017	metH; MTR; 5-methyltetrahydrofolate--homocysteine methyltransferase	n
Sodalis_praecaptivus	FCDJCBPM_00248	metR; LysR family transcriptional regulator; regulator for metE and metH	n
################################################################
Sodalis_SOPE	FBLPCGGO_01071	metE; 5-methyltetrahydropteroyltriglutamate--homocysteine methyltransferase	n
Sodalis_SOPE	FBLPCGGO_01102	metE; 5-methyltetrahydropteroyltriglutamate--homocysteine methyltransferase	y
Sodalis_SOPE	FBLPCGGO_04689	metE; 5-methyltetrahydropteroyltriglutamate--homocysteine methyltransferase	y
Sodalis_SOPE	FBLPCGGO_04690	metE; 5-methyltetrahydropteroyltriglutamate--homocysteine methyltransferase	y
Sodalis_SOPE	FBLPCGGO_04691	metR; LysR family transcriptional regulator; regulator for metE and metH	y
Sodalis_SOPE	FBLPCGGO_04692	metR; LysR family transcriptional regulator; regulator for metE and metH	y
Sodalis_SOPE	FBLPCGGO_04693	metR; LysR family transcriptional regulator; regulator for metE and metH	y
Sodalis_SOPE	FBLPCGGO_03484	metF; MTHFR; methylenetetrahydrofolate reductase (NADPH)	y
Sodalis_SOPE	FBLPCGGO_03485	metF; MTHFR; methylenetetrahydrofolate reductase (NADPH)	y
Sodalis_SOPE	FBLPCGGO_04525	metH; MTR; 5-methyltetrahydrofolate--homocysteine methyltransferase	y
Sodalis_SOPE	FBLPCGGO_04526	metH; MTR; 5-methyltetrahydrofolate--homocysteine methyltransferase	y
Sodalis_SOPE	FBLPCGGO_04691	metR; LysR family transcriptional regulator; regulator for metE and metH	y
Sodalis_SOPE	FBLPCGGO_04692	metR; LysR family transcriptional regulator; regulator for metE and metH	y
Sodalis_SOPE	FBLPCGGO_04693	metR; LysR family transcriptional regulator; regulator for metE and metH	y
Sodalis_SOPE	FBLPCGGO_04691	metR; LysR family transcriptional regulator; regulator for metE and metH	y
Sodalis_SOPE	FBLPCGGO_04692	metR; LysR family transcriptional regulator; regulator for metE and metH	y
Sodalis_SOPE	FBLPCGGO_04693	metR; LysR family transcriptional regulator; regulator for metE and metH	y
################################################################
Sodalis_glossinidius	KKOBDLOJ_00186	metR; LysR family transcriptional regulator; regulator for metE and metH	n
Sodalis_glossinidius	KKOBDLOJ_00187	metE; 5-methyltetrahydropteroyltriglutamate--homocysteine methyltransferase	n
Sodalis_glossinidius	KKOBDLOJ_01468	metE; 5-methyltetrahydropteroyltriglutamate--homocysteine methyltransferase	y
Sodalis_glossinidius	KKOBDLOJ_01469	metE; 5-methyltetrahydropteroyltriglutamate--homocysteine methyltransferase	y
Sodalis_glossinidius	KKOBDLOJ_04453	metE; 5-methyltetrahydropteroyltriglutamate--homocysteine methyltransferase	y
Sodalis_glossinidius	KKOBDLOJ_04454	metE; 5-methyltetrahydropteroyltriglutamate--homocysteine methyltransferase	y
Sodalis_glossinidius	KKOBDLOJ_05131	metF; MTHFR; methylenetetrahydrofolate reductase (NADPH)	n
Sodalis_glossinidius	KKOBDLOJ_00186	metR; LysR family transcriptional regulator; regulator for metE and metH	n
Sodalis_glossinidius	KKOBDLOJ_05094	metH; MTR; 5-methyltetrahydrofolate--homocysteine methyltransferase	y
Sodalis_glossinidius	KKOBDLOJ_05095	metH; MTR; 5-methyltetrahydrofolate--homocysteine methyltransferase	y
Sodalis_glossinidius	KKOBDLOJ_05096	metH; MTR; 5-methyltetrahydrofolate--homocysteine methyltransferase	y
Sodalis_glossinidius	KKOBDLOJ_05097	metH; MTR; 5-methyltetrahydrofolate--homocysteine methyltransferase	y
Sodalis_glossinidius	KKOBDLOJ_05098	metH; MTR; 5-methyltetrahydrofolate--homocysteine methyltransferase	y
Sodalis_glossinidius	KKOBDLOJ_05099	metH; MTR; 5-methyltetrahydrofolate--homocysteine methyltransferase	y
Sodalis_glossinidius	KKOBDLOJ_05100	metH; MTR; 5-methyltetrahydrofolate--homocysteine methyltransferase	y
Sodalis_glossinidius	KKOBDLOJ_00186	metR; LysR family transcriptional regulator; regulator for metE and metH	n
################################################################
Sodalis_endolongispinus	NJCOBOFG_02137	metE; 5-methyltetrahydropteroyltriglutamate--homocysteine methyltransferase	y
Sodalis_endolongispinus	NJCOBOFG_02138	metE; 5-methyltetrahydropteroyltriglutamate--homocysteine methyltransferase	y
Sodalis_endolongispinus	NJCOBOFG_02139	metE; 5-methyltetrahydropteroyltriglutamate--homocysteine methyltransferase	y
Sodalis_endolongispinus	NJCOBOFG_02140	metR; LysR family transcriptional regulator; regulator for metE and metH	n
Sodalis_endolongispinus	NJCOBOFG_02660	metE; 5-methyltetrahydropteroyltriglutamate--homocysteine methyltransferase	n
Sodalis_endolongispinus	NJCOBOFG_01753	metF; MTHFR; methylenetetrahydrofolate reductase (NADPH)	n
Sodalis_endolongispinus	NJCOBOFG_04306	metF; MTHFR; methylenetetrahydrofolate reductase (NADPH)	n
Sodalis_endolongispinus	NJCOBOFG_02102	metH; MTR; 5-methyltetrahydrofolate--homocysteine methyltransferase	y
Sodalis_endolongispinus	NJCOBOFG_02103	metH; MTR; 5-methyltetrahydrofolate--homocysteine methyltransferase	y
Sodalis_endolongispinus	NJCOBOFG_02104	metH; MTR; 5-methyltetrahydrofolate--homocysteine methyltransferase	y
Sodalis_endolongispinus	NJCOBOFG_02105	metH; MTR; 5-methyltetrahydrofolate--homocysteine methyltransferase	y
Sodalis_endolongispinus	NJCOBOFG_02140	metR; LysR family transcriptional regulator; regulator for metE and metH	n
Sodalis_endolongispinus	NJCOBOFG_02140	metR; LysR family transcriptional regulator; regulator for metE and metH	n
################################################################
Sodalis_TME1	GIPEGOCE_00124	metE; 5-methyltetrahydropteroyltriglutamate--homocysteine methyltransferase	n
Sodalis_TME1	GIPEGOCE_00731	metE; 5-methyltetrahydropteroyltriglutamate--homocysteine methyltransferase	n
Sodalis_TME1	GIPEGOCE_00732	metE; 5-methyltetrahydropteroyltriglutamate--homocysteine methyltransferase	y
Sodalis_TME1	GIPEGOCE_00733	metE; 5-methyltetrahydropteroyltriglutamate--homocysteine methyltransferase	y
Sodalis_TME1	GIPEGOCE_03059	metR; LysR family transcriptional regulator; regulator for metE and metH	n
Sodalis_TME1	GIPEGOCE_03061	metE; 5-methyltetrahydropteroyltriglutamate--homocysteine methyltransferase	n
Sodalis_TME1	GIPEGOCE_01545	metF; MTHFR; methylenetetrahydrofolate reductase (NADPH)	n
Sodalis_TME1	GIPEGOCE_03059	metR; LysR family transcriptional regulator; regulator for metE and metH	n
Sodalis_TME1	GIPEGOCE_03608	metH; MTR; 5-methyltetrahydrofolate--homocysteine methyltransferase	n
Sodalis_TME1	GIPEGOCE_03059	metR; LysR family transcriptional regulator; regulator for metE and metH	n
################################################################
Sodalis_SCIS	JIEJALCK_00035	metE; 5-methyltetrahydropteroyltriglutamate--homocysteine methyltransferase	n
Sodalis_SCIS	JIEJALCK_01690	metE; 5-methyltetrahydropteroyltriglutamate--homocysteine methyltransferase	n
Sodalis_SCIS	JIEJALCK_00676	metF; MTHFR; methylenetetrahydrofolate reductase (NADPH)	n
Sodalis_SCIS	-	metH	-
Sodalis_SCIS	-	metR	-
################################################################
Sodalis_PSPU	ILPCGBLP_01247	metE; 5-methyltetrahydropteroyltriglutamate--homocysteine methyltransferase	n
Sodalis_PSPU	ILPCGBLP_01248	metR; LysR family transcriptional regulator; regulator for metE and metH	n
Sodalis_PSPU	ILPCGBLP_01702	metR; LysR family transcriptional regulator; regulator for metE and metH	n
Sodalis_PSPU	ILPCGBLP_01703	metE; 5-methyltetrahydropteroyltriglutamate--homocysteine methyltransferase	n
Sodalis_PSPU	ILPCGBLP_01494	metF; MTHFR; methylenetetrahydrofolate reductase (NADPH)	n
Sodalis_PSPU	ILPCGBLP_02015	metF; MTHFR; methylenetetrahydrofolate reductase (NADPH)	n
Sodalis_PSPU	ILPCGBLP_01248	metR; LysR family transcriptional regulator; regulator for metE and metH	n
Sodalis_PSPU	ILPCGBLP_01702	metR; LysR family transcriptional regulator; regulator for metE and metH	n
Sodalis_PSPU	ILPCGBLP_01248	metR; LysR family transcriptional regulator; regulator for metE and metH	n
Sodalis_PSPU	ILPCGBLP_01702	metR; LysR family transcriptional regulator; regulator for metE and metH	n
################################################################
Sodalis_PFLU	MEJMKJMP_01649	metE; 5-methyltetrahydropteroyltriglutamate--homocysteine methyltransferase	y
Sodalis_PFLU	MEJMKJMP_02263	metR; LysR family transcriptional regulator; regulator for metE and metH	y
Sodalis_PFLU	-	metF	-
Sodalis_PFLU	MEJMKJMP_00731	metH; MTR; 5-methyltetrahydrofolate--homocysteine methyltransferase	y
Sodalis_PFLU	MEJMKJMP_00732	metH; MTR; 5-methyltetrahydrofolate--homocysteine methyltransferase	y
Sodalis_PFLU	MEJMKJMP_00734	metH; MTR; 5-methyltetrahydrofolate--homocysteine methyltransferase	y
Sodalis_PFLU	MEJMKJMP_00735	metH; MTR; 5-methyltetrahydrofolate--homocysteine methyltransferase	y
Sodalis_PFLU	MEJMKJMP_00736	metH; MTR; 5-methyltetrahydrofolate--homocysteine methyltransferase	y
Sodalis_PFLU	MEJMKJMP_00737	metH; MTR; 5-methyltetrahydrofolate--homocysteine methyltransferase	n
Sodalis_PFLU	MEJMKJMP_02263	metR; LysR family transcriptional regulator; regulator for metE and metH	y
Sodalis_PFLU	MEJMKJMP_02263	metR; LysR family transcriptional regulator; regulator for metE and metH	y
################################################################
Sodalis_HHAL	-	metE	-
Sodalis_HHAL	-	metF	-
Sodalis_HHAL	-	metH	-
Sodalis_HHAL	-	metR	-
################################################################
Sodalis_BTRI	EPNPGEIN_00547	metE; 5-methyltetrahydropteroyltriglutamate--homocysteine methyltransferase	n
Sodalis_BTRI	EPNPGEIN_00868	metE; 5-methyltetrahydropteroyltriglutamate--homocysteine methyltransferase	y
Sodalis_BTRI	EPNPGEIN_00869	metE; 5-methyltetrahydropteroyltriglutamate--homocysteine methyltransferase	y
Sodalis_BTRI	EPNPGEIN_00871	metE; 5-methyltetrahydropteroyltriglutamate--homocysteine methyltransferase	n
Sodalis_BTRI	EPNPGEIN_02073	metE; 5-methyltetrahydropteroyltriglutamate--homocysteine methyltransferase	n
Sodalis_BTRI	-	metF	-
Sodalis_BTRI	-	metH	-
Sodalis_BTRI	-	metR	-
################################################################
Sodalis_symbiont_GEFVIR	-	metE	-
Sodalis_symbiont_GEFVIR	-	metF	-
Sodalis_symbiont_GEFVIR	-	metH	-
Sodalis_symbiont_GEFVIR	-	metR	-
################################################################
Sodalis_symbiont_DEMHIR	-	metE	-
Sodalis_symbiont_DEMHIR	-	metF	-
Sodalis_symbiont_DEMHIR	-	metH	-
Sodalis_symbiont_DEMHIR	-	metR	-
################################################################
Sodalis_symbiont_HETPER	-	metE	-
Sodalis_symbiont_HETPER	-	metF	-
Sodalis_symbiont_HETPER	-	metH	-
Sodalis_symbiont_HETPER	-	metR	-
################################################################
Sodalis_symbiont_MEPCIT	-	metE	-
Sodalis_symbiont_MEPCIT	-	metF	-
Sodalis_symbiont_MEPCIT	-	metH	-
Sodalis_symbiont_MEPCIT	-	metR	-
################################################################
Sodalis_symbiont_MEPMAR	-	metE	-
Sodalis_symbiont_MEPMAR	-	metF	-
Sodalis_symbiont_MEPMAR	-	metH	-
Sodalis_symbiont_MEPMAR	-	metR	-
################################################################
Sodalis_symbiont_TRABTM	-	metE	-
Sodalis_symbiont_TRABTM	-	metF	-
Sodalis_symbiont_TRABTM	-	metH	-
Sodalis_symbiont_TRABTM	-	metR	-
################################################################
